# CubaTrie: A mapper for ultra-short reference sequences

**DOI:** 10.64898/2026.11.19.767779

**Authors:** Muhammad Irfan Bin Hajis, Tong Zhang

## Abstract

**Background:** Aligning reads to ultra-short reference sequences is an important step for many genomics and sequencing applications. Conventional aligners are primarily designed for the alignment to genome-scale references.

**Results:** We developed CubaTrie (Compressed Ultra-short sequence Backtracking Aligner), a lightweight framework for fast, accurate mapping to ultra-short references. It combines a compressed radix trie with a k-mer bitset index for efficient seed identification and trie-guided traversal, with configurable mismatch and indel tolerance. We evaluated CubaTrie on published datasets including pooled CRISPR screens, antiviral guide RNA analysis and long-read cassette detection. CubaTrie was able to generate count profiles highly concordant with those obtained using established workflows. On CRISPR screen data, it reduced execution time by approximately 1.8-fold and peak memory usage by more than 2.2-fold, while on long-read data it reduced runtime by more than an order of magnitude.

**Conclusions:** These results suggest that CubaTrie provides an efficient and flexible approach for the alignment for ultra-short nucleotide sequences.

**Availability and Implementation:** CubaTrie is implemented in C, and the source code is available at https://github.com/micro-irfan/CubaTrie under the GPLv3 license.
