## Supplement tables merged for "CubaTrie: A mapper for ultra-short reference sequences"

### Sheet: Table S1
	Viswanatha et al., 2025
5' Adapter	ATTTTCAATTTAACGTCG
3' Adatper	GTTTTAGAGCTAGAAATA
Scaffold	TATATAGACCTATTTTCAATTTAACGTCGNNNNNNNNNNNNNNNNNNNNGTTTTAGAGCTAGAAATAGCAAGTTAAAATAAGGCTAGTCCGTTATCAACTTGAAAAAGT
	Kim et al., 2025
5' Adapter	GGAAAGGACGAAACACCG
3' Adatper	GTTTTAGAGCTAGAAATA
Scaffold	TTGTGGAAAGGACGAAACACCGNNNNNNNNNNNNNNNNNNNNGTTTTAGAGCTAGAAATAGCAAGTTAAAATAAGGCTAGTCCGTTATCAACTTGAAAAAGTGGCACCGAGTCGGTGCTTTTTTGAATTCGCTAGCTAGGTCTTGAAAGGAGTGGGAATTGG

### Sheet: Table S2
Viswanatha et al., 2025
SampleID	BWA MEM	Bowtie2 (Sensitive)	CutAdapt + Bowtie2 (End To End)	CubaTrie (Cut + Count)	Paper
SRR33584090	11404012	11402956	11379600	11407335	11410012
SRR33584091	10498715	10498244	10478212	10506180	10549530
SRR33584092	4004701	4004700	3985978	3998656	3872409
SRR33584096	21464534	21448560	21366727	21478104	21469343
SRR33584097	27858599	27854258	27742773	27894736	27894118
SRR33584098	20023701	20012662	19934776	20017905	20080128
SRR33584099	40813447	40779436	40636521	40794134	40644198
Kim et al., 2025
SampleID	Bowtie2 (End-to-End)	Bowtie2 (Sensitive)	CutAdapt + Bowtie2 (End To End)	CubaTrie (Cut + Count)
SRR28764209	31572055	31618373	31302937	31387030
SRR28764210	31876832	31918987	31592904	31680345
SRR28764211	32695342	32739787	32387925	32474657
SRR28764212	33139412	33189462	32870899	32958456
SRR28764213	31682628	31729923	31418037	31498180
SRR28764214	32274887	32315476	31984265	32068629
SRR28764215	32699183	32743907	32382920	32472658
SRR28764216	32474940	32515550	32158913	32240473
SRR28764217	32161813	32210818	31871375	31954998
SRR28764218	33150371	33197085	32843054	32929171

### Sheet: Table S3
Viswanatha et al., 2025 (92792 gRNAs)
	CutAdapt + Bowtie2 vs. Reported		CubaTrie vs. Reported
sample_id	pearson_r	genes_used	pearson_r	genes_used
SRR33584090	0.999953	82774	0.999984	82726
SRR33584091	0.999959	78412	0.999984	78469
SRR33584092	0.9999	69297	0.999688	68264
SRR33584096	0.997893	90647	0.998234	90682
SRR33584097	0.997833	90691	0.998157	90744
SRR33584098	0.997325	83238	0.998382	83272
SRR33584099	0.998086	91408	0.998376	91461
Kim et al., 2025 (77441 gRNAs)
	CutAdapt + Bowtie2 vs. Reported		CubaTrie vs. Reported
sample_id	pearson_r	genes_used	pearson_r	genes_used
SRR28764209	0.998799	77140	0.971632	77222
SRR28764210	0.998632	72419	0.977558	72702
SRR28764211	0.99868	72677	0.978303	72947
SRR28764212	0.998826	74137	0.977594	74356
SRR28764213	0.998812	73771	0.976454	73981
SRR28764214	0.998893	77126	0.972182	77211
SRR28764215	0.998715	73304	0.977974	73581
SRR28764216	0.998649	73023	0.976963	73262
SRR28764217	0.998827	74249	0.977427	74438
SRR28764218	0.998582	74932	0.975916	75102

### Sheet: Table S4
Viswanatha et al., 2025
	RealTime (s)				Improvements (x)
SampleID	BWA MEM	Bowtie2 (Sensitive)	CutAdapt + Bowtie2 (End To End)	CubaTrie (Cut + Count)	BWA MEM	Bowtie2 (Sensitive)	CutAdapt + Bowtie2 (End To End)
SRR33584090	1238	2443	101.6	63	19.6508	38.7778	1.6127
SRR33584091	1847	2032	95.8	52.5	35.181	38.7048	1.82476
SRR33584092	540	1266	34.5	16.6	32.5301	76.2651	2.07831
SRR33584096	2547	3319	206	113	22.5398	29.3717	1.82301
SRR33584097	2765	4370	264	128	21.6016	34.1406	2.0625
SRR33584098	2434	2915	171	105	23.181	27.7619	1.62857
SRR33584099	3252	5980	336	155	20.9806	38.5806	2.16774
	PeakRSS (mb)
SampleID	BWA MEM	Bowtie2 (Sensitive)	CutAdapt + Bowtie2 (End To End)	CubaTrie (Cut + Count)
SRR33584090	4403.2	1945.6	2150.4	877.2
SRR33584091	4710.4	1945.6	2150.4	865.2
SRR33584092	5734.4	1638.4	973.4	525.3
SRR33584096	6553.6	2048	2150.4	693
SRR33584097	5632	2048	2150.4	693.2
SRR33584098	7168	2048	2150.4	690.4
SRR33584099	5427.2	2048	2150.4	693.7
Kim et al., 2025
	RealTime (s)				Improvements (x)
SampleID	Bowtie2 (End-to-End)	Bowtie2 (Sensitive)	CutAdapt + Bowtie2 (End To End)	CubaTrie (Cut + Count)	Bowtie2 (End-to-End)	Bowtie2 (Sensitive)	CutAdapt + Bowtie2 (End To End)
SRR28764209	1615	2974	220	131	12.3282	22.7023	1.67939
SRR28764210	2069	3064	240	134	15.4403	22.8657	1.79104
SRR28764211	1591	3022	230	135	11.7852	22.3852	1.7037
SRR28764212	2117	3794	237	137	15.4526	27.6934	1.72993
SRR28764213	2054	3691	224	130	15.8	28.3923	1.72308
SRR28764214	1630	3629	244	138	11.8116	26.2971	1.76812
SRR28764215	1649	3019	252	139	11.8633	21.7194	1.81295
SRR28764216	2048	3711	228	142	14.4225	26.1338	1.60563
SRR28764217	2068	3052	232	135	15.3185	22.6074	1.71852
SRR28764218	1632	3099	255	142	11.493	21.8239	1.79577
	PeakRSS (mb)
SampleID	Bowtie2 (End-to-End)	Bowtie2 (Sensitive)	CutAdapt + Bowtie2 (End To End)	CubaTrie (Cut + Count)
SRR28764209	1945.6	2048	2150.4	887.9
SRR28764210	1945.6	2048	2150.4	885.7
SRR28764211	1945.6	2048	2150.4	886.1
SRR28764212	1945.6	2048	2150.4	886.7
SRR28764213	1945.6	2048	2150.4	884.6
SRR28764214	1945.6	2048	2150.4	890
SRR28764215	1945.6	2048	2150.4	886.7
SRR28764216	1945.6	2048	2150.4	887
SRR28764217	1945.6	2048	2150.4	887.4
SRR28764218	1945.6	2048	2150.4	888.3

### Sheet: Table S5
		Mapping Count
gRNA	Sequence	CubaTrie	Bowtie	CubaTrie	Bowtie
	Mismatch Allowed	3	3	1	1
	Off-Target (Human Transcriptome) Found	10	11	0	0
3Dg1	GTTGGTCCATTGATGTTTAGTCT	1137	1143	430	430
3Dg2	TTGGAAAACAGGGCTTGTTCAAA	840	840	203	203
3Dg3	TAGCACGCTTCCTCCATGCTCAT	1193	1193	362	362
3Dg4	TATTTATCCATGTAGAATTTCAT	1100	1100	91	91
3Dg5	ATGATGTTGTTGATCATTGAATT	1179	1186	229	224
3Dg6	TCTGCAGGAGTCATGGTCAAACC	964	1033	59	59
3Dg7	CAAAGTTAGGAATGGCCAACGCT	300	300	223	223
3Dg8	CACATACTTGGAAAACAGGGCTT	986	986	265	265
2Ag1	AACCACTCTGAAGTTGCCCACGT	920	920	309	309
VP3g1	GGTGACAGATGATTGTAGCCCAA	896	896	246	248
		Mapping Percentage
gRNA	Sequence	CubaTrie	Bowtie	CubaTrie	Bowtie
3Dg1	GTTGGTCCATTGATGTTTAGTCT	0.906699	0.911483	0.342903	0.342903
3Dg2	TTGGAAAACAGGGCTTGTTCAAA	0.669856	0.669856	0.161882	0.161882
3Dg3	TAGCACGCTTCCTCCATGCTCAT	0.951356	0.951356	0.288676	0.288676
3Dg4	TATTTATCCATGTAGAATTTCAT	0.877193	0.877193	0.0725678	0.0725678
3Dg5	ATGATGTTGTTGATCATTGAATT	0.940191	0.945774	0.182616	0.178628
3Dg6	TCTGCAGGAGTCATGGTCAAACC	0.76874	0.823764	0.0470494	0.0470494
3Dg7	CAAAGTTAGGAATGGCCAACGCT	0.239234	0.239234	0.177831	0.177831
3Dg8	CACATACTTGGAAAACAGGGCTT	0.786284	0.786284	0.211324	0.211324
2Ag1	AACCACTCTGAAGTTGCCCACGT	0.733652	0.733652	0.246411	0.246411
VP3g1	GGTGACAGATGATTGTAGCCCAA	0.714514	0.714514	0.196172	0.197767
Speed
gRNA alignment to RNA Viruses
	Realtime (s)
	CubaTrie	Bowtie	CubaTrie	Bowtie	Bowtie-Build
Mismatch Allowed	3	3	1	1	-
On-Target	1.228	64.874	0.999	69.085	42.145
Off-Target	12.226	101.354	15.895	101.526	1572.18

### Sheet: Table S6
		Count
Cassette	Sequence	CubaTrie	CubaTrie	Bowtie	CubaTrie	CubaTrie	Bowtie	CubaTrie	Bowtie
	Mismatch	2	2	2	1	1	1	0	0
	Indels Allowed	-	+	-	-	+	-	NA	NA
cfap410_1	GCCTAGAGGTAATCACACTC	7435	9321	7745	6692	7195	6786	2323	2341
cfap410_2	AGTGTGATTACCTCTAGGCT	7705	9383	7925	6890	7526	6989	3132	3174
cfap410_3	CTTCGGAGCTGCACAACGTG	7272	9055	7706	6683	7240	6721	5499	5526
lrrk2_1	GCATCTAGGTTGGTGATACG	5382	6696	5588	4552	5228	4629	3482	3526
lrrk2_2	GTACTCACATGTAACCGCCA	4225	5645	4325	3837	4550	3888	2901	2937
lrrk2_3	TTAGTGAGAACCCACACGTG	8318	10365	8565	6902	7647	6958	4749	4780
msafe_1	GTTCGTTCATCTAACAATCA	5664	7096	5816	4920	5466	4994	3330	3373
msafe_2	ACTCAACACTGCCTCGAACA	3577	5000	3768	3025	3514	3065	2078	2108
msafe_3	GCTGCCGCCTCACTGTATGT	10379	11728	10625	9686	10248	9759	7616	7663
srf_1	GTCGTCTGTACCCACAACTG	2211	3015	2385	2012	2374	2032	1443	1456
srf_2	AGTTCATCGACAACAAGCTG	2644	3478	2790	2455	2855	2473	1790	1796
srf_3	GCTACACGACCTTCAGCAAG	5755	6661	6155	5318	5668	5338	4382	4399
Total		70567	87443	73393	62972	69511	63632	42725	43079
	Reads assigned with intact U6-sgRNA cassettes
Tool	Paper (Shen et al., 2026)	Bowtie	Bowtie	Bowtie	CubaTrie	CubaTrie	CubaTrie	CubaTrie	CubaTrie
Mismatch	-	0	1	2	0	1	2	1	2
Indels Allowed	-	NA	-	-	NA	-	-	+	+
	Count
3x U6-sgRNA cassettes intact #Reads	1932	284	1546	2110	284	1546	1966	1840	3171
2x U6-sgRNA cassettes intact #Reads	10311	3230	8984	10610	3230	8984	10348	9859	13086
1x U6-sgRNA cassettes intact #Reads	43424	35346	39278	43565	35346	39278	42611	43017	49744
Mixed #Reads	7537	3563	5913	7537	3563	5913	7176	7222	10562
	Percentage (%)
3x U6-sgRNA cassettes intact %	0.0306	0.00669	0.02775	0.03306	0.00669	0.02775	0.03166	0.02971	0.04142
2x U6-sgRNA cassettes intact %	0.163	0.07614	0.16123	0.16624	0.07614	0.16123	0.16663	0.15918	0.17092
1x U6-sgRNA cassettes intact %	0.687	0.83318	0.7049	0.6826	0.83318	0.7049	0.68616	0.69452	0.64971
Mixed %	0.119	0.08399	0.10612	0.11809	0.08399	0.10612	0.11555	0.1166	0.13795
Quantification of intact U6-sgRNA cassette
	realtime (s)
Tool	Bowtie Build	CubaTrie	CubaTrie	Bowtie	CubaTrie	CubaTrie	Bowtie	CubaTrie	Bowtie
Mismatch	NA	2	2	2	1	1	1	0	0
Indels Allowed	NA	-	+	-	-	+	-	NA	NA
Time Taken	98.202	6.302	8.892	96.298	6.289	6.884	96.659	6.232	48.428
